# Aging-associated long non-coding RNA boosts longevity and reduces the ribosome content of non-dividing fission yeast cells

**DOI:** 10.1101/2024.03.25.586524

**Authors:** Shajahan Anver, Ahmed Faisal Sumit, Xi-Ming Sun, Abubakar Hatimy, Konstantinos Thalassinos, Samuel Marguerat, Nazif Alic, Jürg Bähler

## Abstract

Genomes produce widespread long non-coding RNAs (lncRNAs) of largely unknown functions. We characterize *aal1* (aging-associated lncRNA) which is induced in quiescent cells of fission yeast. Deletion of *aal1* shortens the chronological lifespan of non-dividing cells, while ectopic overexpression of *aal1* prolongs their lifespan, indicating that this lncRNA acts *in trans*. The overexpression of *aal1* leads to the repression of ribosomal protein genes and inhibition of cell growth, and *aal1* genetically interacts with coding genes functioning in protein translation. The *aal1* RNA localizes to the cytoplasm and associates with ribosomes. Notably, *aal1* deletion or overexpression is sufficient to increase or decrease the cellular ribosome content. The *rpl1901* mRNA, encoding a ribosomal protein, is a binding target of *aal1.* The levels of *rpl1901* are reduced ∼2-fold by *aal1,* which is critical and sufficient to extend the lifespan. Remarkably, the expression of *aal1* lncRNA in *Drosophila* triggers an extension of fly lifespan. We propose that *aal1* reduces the ribosome content by decreasing the levels of Rpl1901, thus attenuating protein translation and promoting longevity. Although the *aal1* lncRNA itself is not conserved, its effect in flies raises the possibility that animals feature related mechanisms that modulate aging, based on the conserved translational machinery.
