## Supplemental Dataset 4 for "Aging-associated long non-coding RNA boosts longevity and reduces the ribosome content of non-dividing fission yeast cells"

### Sheet: wild-type_vs_aal1∆
## Enrichment data for RNAs identified by ChIRP-seq using edgeR (wt vs aal1∆)
Gene	Common name	Annotation	logFC	PValue	FDR
SPNCRNA.1530	aal1	non-coding RNA	7.3999	0.000180776	0.547376
SPNCRNA.98	srp7	7SL signal recognition particle component	1.96743	0.000220494	0.547376
SPAC222.11	hem13	coproporphyrinogen III oxidase Hem13	3.60867	0.00077336	0.966546
SPAC6F12.04	tvp15	COPI-coated vesicle associated protein	6.85476	0.00279321	0.966546
SPSNORNA.20	snR30	small nucleolar RNA U17	1.87766	0.0060563	0.966546
SPCC548.07c	ght1	plasma membrane high-affinity glucose:proton symporter Ght1	6.68046	0.00634536	0.966546
SPAC3C7.14c	obr1	NAD(P)H dehydrogenase (quinone)	4.79096	0.00999187	0.966546
SPAPB17E12.13	rpl1802	60S ribosomal protein L18	1.77662	0.0107012	0.966546
SPRRNA.28		5S rRNA	6.44951	0.0130341	0.966546
SPCC569.05c		plasma membrane spermidine family transmembrane transporter	2.47375	0.013728	0.966546
SPBC1685.10	rps27	40S ribosomal protein S27	2.60544	0.0141384	0.966546
SPCC4G3.13c	cue1	Hrd1 ubiquitin ligase complex, CUE domain protein Cue1	6.39582	0.0145549	0.966546
SPAC328.10c	rps502	40S ribosomal protein S5	1.93543	0.0166521	0.966546
SPRRNA.38		5S rRNA	6.35005	0.016898	0.966546
SPRRNA.53		5S rRNA (predicted)	6.35005	0.016898	0.966546
SPBC3H7.09	erf2	palmitoyltransferase Erf2	4.57459	0.0217775	0.966546
SPBC56F2.02	rpl1901	60S ribosomal protein L19	2.76936	0.0231391	0.966546
SPBP8B7.01c	pop7	RNase P and RNase MRP subunit Pop7	6.20008	0.0240975	0.966546
SPRRNA.44		18S ribosomal RNA	1.18208	0.0278315	0.966546
SPCC622.11	lmb1	plasma membrane LMBR1-like multi-pass membrane protein, human LMBRD2 ortholog, implicated in signalling	3.09855	0.027996	0.966546
SPBC19C7.08c	ppm2	tRNA methyltransferase Ppm2	3.51129	0.0301838	0.966546
SPAC4G9.13c	vps26	retromer complex arrestin related endocytic adaptor ubunit Vps26	4.46379	0.0302951	0.966546
SPAC29E6.02	prp3	U4/U6 x U5 tri-snRNP complex subunit Prp3	2.32218	0.0345417	0.966546
SPBC119.03	cmt1	O-methyltransferase, human COMT catechol homolog 1	2.39454	0.034832	0.966546
SPBC1604.18c	cmp7	ESCRT III complex subunit Cmp7	5.95664	0.0359635	0.966546
SPAC1F7.05	cdc22	ribonucleoside reductase large subunit Cdc22	2.19503	0.0359964	0.966546
SPAC1A6.07	sle1	eisosome assembly protein Seg1	3.20627	0.0376104	0.966546
SPAC26A3.11		mitochondrial omega-amidase	5.89212	0.0421749	0.966546
SPNCRNA.970		non-coding RNA	5.85255	0.0429519	0.966546
SPNCRNA.1215		non-coding RNA	5.8587	0.0457462	0.966546
SPAC6F12.17	rna14	mRNA cleavage and polyadenylation specificity factor complex subunit Rna14	2.93355	0.0485071	0.966546
SPAC17G8.09	shg1	Set1C complex subunit Shg1	5.86736	0.0488819	0.966546
SPBC27B12.09c	flx1	mitochondrial carrier, FAD Flx1	5.86736	0.0488819	0.966546
SPSNORNA.47	snR95	box H/ACA small nucleolar RNA snR95	5.86736	0.0488819	0.966546
SPBC9B6.06	mrpl10	mitochondrial ribosomal protein subunit L15	4.23862	0.0499537	0.966546
SPCC1223.05c	rpl3702	60S ribosomal protein L37	4.23862	0.0499537	0.966546

### Sheet: aal1-pOE_vs_aal1∆
## Enrichment data for RNAs identified by ChIRP-seq using edgeR (aal1-pOE vs aal1∆)
Gene	Common name	Annotation	logFC	PValue	FDR
SPNCRNA.1530	aal1	non-coding RNA	17.121	2.7025e-45	1.35206e-41
SPRRNA.42		18S ribosomal RNA	2.72254	9.72992e-09	1.62263e-05
SPMIT.10	atp9	F1-FO ATP synthase subunit 9	1.95124	3.36812e-05	0.0280845
SPNCRNA.98	srp7	7SL signal recognition particle component	1.44341	0.0014516	0.907793
SPCC1919.07		Schizosaccharomyces specific protein	6.49761	0.00726159	0.956432
SPAC23A1.14c		cystathionine beta-lyase	3.20009	0.00780777	0.956432
SPMIT.04	cox3	cytochrome c oxidase subunit 3	1.14467	0.0111055	0.956432
SPBC1604.11	atp17	F1-FO ATP synthase subunit F	3.0231	0.0143164	0.956432
SPBC691.02c	drp1	RINT1 family protein	6.14124	0.0190495	0.956432
SPCC548.07c	ght1	plasma membrane high-affinity glucose:proton symporter Ght1	6.12541	0.0192392	0.956432
SPCC285.16c	msh6	MutS protein homolog	1.75298	0.0198248	0.956432
SPCC24B10.21	tpi1	triosephosphate isomerase	1.61517	0.0246824	0.956432
SPBC17A3.04c	rar1	cytoplasmic methionine-tRNA ligase Mrs1	2.55913	0.0247029	0.956432
SPBC1105.03c	mrpl16	mitochondrial ribosomal protein subunit L16	6.01931	0.0249706	0.956432
SPAC29E6.02	prp3	U4/U6 x U5 tri-snRNP complex subunit Prp3	2.33246	0.0250088	0.956432
SPBC56F2.02	rpl1901	60S ribosomal protein L19	2.66723	0.0250149	0.956432
SPCC1393.04	fta4	Mis6-Sim4 complex subunit Fta4	5.89516	0.035486	0.956432
SPAC1639.01c	elo1	fatty acid elongase Elo1	2.31072	0.0354879	0.956432
SPBC530.14c	dsk1	SR protein-specific kinase Dsk1	4.23163	0.0382961	0.956432
SPAC1296.01c		phosphoacetylglucosamine mutase	1.33088	0.0387301	0.956432
SPBC13E7.09	vrp1	verprolin	3.65316	0.0399258	0.956432
SPMIT.08	var1	mitochondrial ribosomal protein subunit S3	3.32209	0.0400135	0.956432
SPBC21C3.14c		chromatin binding protein ortholog	2.0415	0.0409166	0.956432
SPBC1A4.04		Schizosaccharomyces specific protein	2.60975	0.04422	0.956432
SPBC649.04	uvi15	tail anchored plasma membrane protein Uvi15	5.7555	0.0443126	0.956432
SPAC17H9.07	srp21	signal recognition particle subunit Srp21	4.17574	0.0447915	0.956432
SPNCRNA.1234		non-coding RNA	4.16118	0.0453726	0.956432
SPBC23G7.05	sui1	translation initiation factor eIF1	2.59025	0.0471156	0.956432
SPAC1F7.05	cdc22	ribonucleoside reductase large subunit Cdc22	2.048	0.0479612	0.956432
SPBC6B1.07	prp1	U4/U6 x U5 tri-snRNP complex subunit Prp1	5.724	0.0479816	0.956432
SPAC1687.10	mcp1	microtubule binding protein Mcp1	4.14083	0.0482022	0.956432
SPAC29A4.10	rrn5	RNA polymerase I upstream activation factor complex subunit Rrn5	3.60059	0.0486764	0.956432
