## Supplemental Dataset 2 for "Aging-associated long non-coding RNA boosts longevity and reduces the ribosome content of non-dividing fission yeast cells"

### Sheet: ChIRP-MS_processed-data
## Procesed ChIRP-MS data used for differential enrichment of proteins (see methods for details)
Gene	wt.1	aal1-pOE.1	evc.1	aal1∆.1	wt.2	aal1-pOE.2	evc.2	aal1∆.2	wt.3	aal1-pOE.3	evc.3	aal1∆.3
SPBC16E9.16c	0	408.53	894.952	0	0	0	0	0	0	0	0	0
SPBC460.02c	0	638.819	0	0	0	503.841	0	0	0	0	0	0
SPAC1002.09c	0	906.25	0	0	0	416.83	0	0	0	0	0	0
SPBP22H7.08	0	570.761	0	0	0	0	0	0	0	0	0	0
SPBC8D2.18c	0	420.555	569.341	0	0	415.807	0	0	0	0	0	0
SPBC29A3.04	0	362.287	0	0	0	0	0	0	0	0	0	0
SPAC11G7.03	0	452.075	0	0	0	0	0	0	0	0	0	0
SPAC13F5.03c	0	1560.74	628.243	0	0	0	0	0	0	0	0	0
SPAC19G12.09	0	306.37	694.781	0	0	0	0	0	0	0	0	0
SPAC23C11.06c	440.626	1117.51	662.135	0	297.886	530.563	0	0	0	0	0	0
SPAC23C4.08	0	0	0	0	0	402.779	0	0	0	0	0	0
SPAC24C9.06c	0	1927.34	1317.14	0	0	0	0	0	0	0	0	0
SPAC24C9.12c	0	1369.85	566.492	0	0	1270.22	0	0	0	0	0	0
SPAC29B12.04	0	768.428	0	0	0	0	0	0	0	0	0	0
SPAC2C4.16c	0	1109.22	0	0	0	1378.98	0	0	0	0	0	0
SPACUNK4.10	0	0	494.646	0	0	0	0	0	0	0	0	0
SPAC31G5.17c	0	498.062	0	0	0	0	0	0	0	0	0	0
SPAC3A11.07	0	667.437	515.76	0	0	844.377	0	0	0	0	0	0
SPAC3C7.05c	0	480.123	0	0	0	383.759	0	0	0	0	0	0
SPAC3C7.13c	0	390.204	0	0	0	0	0	0	0	0	0	0
SPAC5D6.09c	0	0	0	0	0	816.903	0	0	0	0	0	0
SPAC6F12.13c	0	317.51	0	0	0	0	0	0	0	0	0	0
SPAC9E9.09c	485.486	725.306	1734.96	0	0	1512	450.435	0	0	0	0	0
SPCC330.06c	0	3445.98	898.041	0	0	1372.63	0	0	0	0	0	0
SPBC30D10.18c	0	713.448	0	0	0	0	0	0	0	0	0	0
SPBC3E7.02c	1124.76	9982.95	8826.02	2328.58	697.71	5023.31	1023.06	682.057	0	0	0	0
SPBC428.02c	0	998.595	1114.33	0	0	704.19	0	0	0	0	0	0
SPCP31B10.07	0	1337.17	531.59	0	0	1708.33	0	0	0	0	0	0
SPCC1020.06c	417.568	1377.64	1014.31	0	0	575.206	0	0	0	0	0	0
SPAC23A1.08c	0	680.187	0	0	0	0	0	0	0	0	0	0
SPAC23A1.11	0	0	1207.78	0	0	0	0	0	0	0	0	0
SPAC3G9.11c	394.788	3430.54	4203.24	0	0	475.982	0	0	0	0	0	0
SPBC16C6.11	0	0	764.91	0	0	0	509.619	0	0	0	0	0
SPBC16H5.02	437.548	1996.8	1737.91	0	0	1717.41	445.985	0	0	0	0	0
SPBC839.05c	0	1497.19	701.1	0	0	0	0	0	0	0	0	0
SPBC839.13c	0	0	1182.67	0	0	0	0	0	0	0	0	0
SPBC839.17c	0	1163.4	2233.12	710.946	0	0	0	0	0	0	0	0
SPBC354.12	2367.27	11490.9	17017.2	3197.11	1531.33	15724.3	3108.45	1057.77	0	0	0	0
SPBC947.15c	0	345.28	0	0	0	0	0	0	0	0	0	0
SPBC29A3.12	0	4349.03	3702.11	1003.69	657.406	3273.21	0	324.603	0	0	0	0
SPBC3E7.16c	0	450.028	0	0	0	0	0	0	0	0	0	0
SPBC530.07c	0	830.177	766.773	0	0	0	0	0	0	0	0	0
SPCC965.07c	0	0	0	0	0	0	653.859	0	0	0	0	0
SPAC110.04c	0	900.222	700.62	0	0	0	0	0	0	0	0	0
SPCC1739.13	0	906.472	2349.66	0	0	0	0	0	0	0	0	0
SPBC32F12.03c	0	553.243	0	0	0	0	0	0	0	0	0	0
SPBC14C8.04	0	321.958	0	0	0	0	0	0	0	0	0	0
SPBC14F5.04c	1450.46	10729.4	14095.6	2489.73	993.869	7094.18	1601.44	494.039	0	0	0	0
SPBC16G5.14c	0	2630.83	931.21	0	0	388.844	549.288	0	0	0	0	0
SPBC19C7.06	0	320.054	0	0	0	0	0	0	0	0	0	0
SPBC14F5.05c	0	897.641	633.382	0	0	813.437	0	0	0	0	0	0
SPCC1450.04	0	0	0	0	0	0	0	0	0	60.2496	0	0
SPBC32F12.10	0	355.97	0	0	0	0	0	0	0	0	0	0
SPBC3H7.03c	0	492.863	0	0	0	442.271	0	0	0	0	0	0
SPCC1682.01	0	328.479	1697.43	0	0	820.635	0	0	0	0	0	0
SPCC1739.09c	0	419.028	740.996	0	0	0	0	0	0	0	0	0
SPCC1906.01	0	930.356	0	0	0	0	0	0	0	0	0	0
SPCC70.03c	0	429.765	812.064	0	0	0	0	0	0	0	0	0
SPBC26H8.11c	0	0	0	0	0	550.55	0	0	0	0	0	0
SPCC1183.08c	0	732.401	0	0	0	0	0	0	0	0	0	0
SPCC330.14c	0	0	909.515	0	0	0	0	0	0	0	0	0
SPCC576.03c	0	2876.56	3220.91	0	0	0	0	0	0	0	0	0
SPCC576.08c	0	1454.6	1167.78	0	0	1879.27	0	0	0	0	0	0
SPCC576.11	0	748.327	611.23	0	0	1280.31	0	0	0	0	0	0
SPCC757.03c	0	0	0	0	0	380.62	0	0	0	0	0	0
SPCC736.15	0	542.476	0	0	0	0	0	0	0	0	0	0
SPCC1827.03c	0	1522.78	1146.02	0	1256.67	5045.85	1246.2	881.12	0	0	0	0
SPAC1805.13	449.849	4986.37	358.791	940.813	310.321	472.347	0	0	0	0	0	0
SPBC215.08c	0	517.127	0	0	0	0	0	0	0	0	0	0
SPBC725.10	0	0	0	0	0	0	451.942	0	0	0	0	0
SPBC428.05c	0	972.115	0	0	0	0	0	0	0	0	0	0
SPBC1198.13c	0	307.411	0	0	0	0	0	0	0	0	0	0
SPAC22H12.04c	0	1115.8	1185.07	0	0	879.649	0	0	0	0	0	0
SPAC637.03	407.62	0	2059.8	0	603.244	2014.65	1524.45	427.421	0	0	0	0
SPBC16D10.08c	450.499	377.493	0	0	293.163	878.681	0	0	610.294	591.889	316.658	269.499
SPBC405.04c	0	329.28	513.076	0	0	0	0	0	0	0	0	0
SPCC1393.12	446.305	0	1577.65	0	0	1136.19	0	0	0	0	0	0
SPCC13B11.01	0	7328.41	1997.34	0	386.9	4734.03	422.332	0	0	0	0	0
SPCC622.08c	0	0	0	0	0	0	5185.11	0	0	0	0	0
SPAC19G12.06c	0	0	0	0	0	0	5185.11	0	0	0	0	0
SPBC18E5.06	0	0	0	0	0	440.024	0	0	0	0	0	0
SPBC1198.14c	0	1026.03	0	0	0	0	0	0	0	0	0	0
SPBC8D2.03c	0	1452.73	0	0	0	872.74	0	0	0	0	0	0
SPAC1071.10c	0	1161.96	1215.51	0	0	721.867	581.352	0	0	0	0	0
SPAC6G10.11c	335.019	1647.13	315.461	0	0	3021.55	447.922	0	0	0	0	0
SPAC589.10c	335.019	1647.13	315.461	0	0	3021.55	447.922	0	0	0	0	0
SPBC337.08c	335.019	1647.13	315.461	0	360.254	3024.47	357.699	0	0	0	0	0
SPAC11G7.04	386.79	1647.13	315.461	0	360.254	3021.55	357.699	0	0	0	0	0
SPAC1805.12c	386.79	1647.13	315.461	0	360.254	3021.55	357.699	0	0	0	0	0
SPCC794.09c	814.565	7024.39	6385.16	1660.16	345.685	4566.49	0	0	0	0	0	0
SPAC23A1.10	814.565	7024.39	6385.16	1660.16	345.685	4692.74	0	243.601	0	0	0	0
SPBC839.15c	814.565	7024.39	6385.16	1660.16	345.685	4566.49	0	0	0	0	0	0
SPAC3H5.05c	459.632	888.016	2035.27	0	0	3093.79	644.923	0	0	0	0	0
SPBC18H10.13	459.632	888.016	2035.27	0	0	3093.79	644.923	0	0	0	0	0
SPAC22A12.04c	0	1127.81	0	0	0	0	0	0	0	0	0	0
SPAC5D6.01	0	1127.81	0	0	0	0	0	0	0	0	0	0
SPBC18H10.14	0	622.125	0	0	0	0	0	0	0	0	0	0
SPAC664.04c	0	622.125	0	0	0	0	0	0	0	0	0	0
SPBC16D10.11c	636.266	924.688	1305.22	0	269.695	1410.2	569.65	0	0	0	0	0
SPCC1259.01c	636.266	924.688	1305.22	0	269.695	1410.2	569.65	0	0	0	0	0
SPAC3A12.10	0	0	504.309	0	0	0	0	0	0	0	0	0
SPAC26A3.04	0	0	504.309	0	0	0	0	0	0	0	0	0
SPAC1F7.13c	0	1739.45	1222.9	0	0	769.11	0	0	0	0	0	0
SPBC2F12.07c	0	1739.45	1222.9	0	0	769.11	0	0	0	0	0	0
SPBC839.04	0	1739.45	1237.27	0	0	769.11	0	0	0	0	0	0
SPAC31G5.03	542	2655.32	2339.3	651.541	489.549	7061.96	544.313	0	0	0	0	0
SPAC144.11	542	2655.32	2339.3	651.541	489.549	7061.96	544.313	0	0	0	0	0
SPAC23C11.02c	0	1153.34	0	0	0	0	0	0	0	0	0	0
SPBP4H10.13	0	1153.34	0	0	0	0	0	0	0	0	0	0
SPAC26A3.07c	1206.03	558.346	1141.26	638.678	0	717.424	699.071	0	0	0	0	0
SPBC17G9.10	1206.03	558.346	1141.26	638.678	0	717.424	699.071	0	0	0	0	0
SPBC32H8.12c	0	5527.79	4278.88	0	0	1537.3	0	0	0	0	0	0
SPBC1703.10	0	1676.87	0	0	0	0	0	0	0	0	0	0
SPAC9E9.07c	0	0	0	0	0	1029.27	0	0	0	0	0	0
SPBC28F2.03	0	419.707	0	0	0	0	0	0	0	0	0	0
SPCC188.06c	0	366.338	0	0	0	0	0	0	0	0	0	0
SPBC215.05	497.882	11501.2	6220.48	1171.5	524.751	10140.8	527.321	0	0	0	0	0
SPAC140.01	0	2069.62	1016.58	0	0	588.265	0	0	0	0	0	0
SPAC222.12c	0	2323.4	2588.33	0	0	0	0	0	0	0	0	0
SPAC664.11	0	775.17	752.878	0	0	0	0	0	0	0	0	0
SPAC14C4.14	0	1248.09	1886.26	0	0	0	0	0	0	0	0	0
SPBC1289.03c	811.106	3799.64	3092.84	1041.12	422.425	2848.49	446.959	0	0	0	0	0
SPCC1020.01c	0	606.954	0	0	0	0	451.56	0	0	0	0	0
SPBC4F6.18c	0	1386.36	0	0	0	1906.27	0	0	0	0	0	0
SPBC19C2.07	0	1483.69	1122.72	0	0	583.168	0	0	0	0	0	0
SPAPB8E5.06c	0	907.798	0	0	0	835.077	0	0	0	0	0	0
SPCC1223.08c	0	621.731	0	0	0	479.563	0	0	0	0	0	0
SPCC1223.02	0	1397.88	0	0	0	0	0	0	0	0	0	0
SPBC25D12.04	0	787.526	0	0	0	497.771	0	0	0	0	0	0
SPBP35G2.07	0	329.321	0	0	0	0	0	0	0	0	0	0
SPAC26F1.06	0	812.111	1047.08	0	0	409.306	0	0	0	0	0	0
SPAC4A8.15c	574.668	1709.89	3196.88	0	0	0	438.292	0	0	0	0	0
SPAC23C11.11	0	397.403	0	0	0	0	0	0	0	0	0	0
SPBC1815.01	1126.33	8582	17154	3305.58	686.584	4754.06	1046.17	346.381	0	0	0	0
SPAC17A5.03	0	907.798	0	0	0	835.077	0	0	0	0	0	0
SPCC794.12c	0	1369.14	977.218	0	0	568.146	0	0	0	0	0	0
SPAC328.03	0	332.96	0	0	0	0	0	0	0	0	0	0
SPCC1672.02c	0	449.944	0	0	0	0	0	0	0	0	0	0
SPBC26H8.01	0	698.653	0	0	0	0	0	0	0	0	0	0
SPAC926.04c	0	1587.54	1907.29	0	0	556.705	0	0	0	0	0	0
SPAC8E11.02c	0	347.376	0	0	0	0	0	0	0	0	0	0
SPAC17A2.13c	0	744.222	0	0	0	0	0	0	0	0	0	0
SPAC1006.07	0	1312.87	771.329	0	0	1275.62	0	0	0	0	0	0
SPAC9G1.03c	467.774	1922.46	3117.05	0	0	465.435	3347.59	0	0	0	0	0
SPBC31A8.01c	0	1628.82	0	0	287.516	946.912	0	0	0	0	0	0
SPCC613.10	0	838.76	989.905	0	0	0	0	0	0	0	0	0
SPCC1322.04	0	0	622.403	0	0	0	0	0	0	0	0	0
SPBC660.16	0	864.288	730.941	0	0	653.811	0	0	0	0	0	0
SPBC56F2.12	350.098	4683.63	4245.98	1614.37	597.65	5431.37	847.071	0	0	0	0	0
SPAC23H3.15c	0	475.844	0	0	0	0	0	0	0	0	0	0
SPBC337.05c	0	368.393	0	0	0	0	0	0	0	0	0	0
SPAC20G4.06c	0	1596.78	0	0	0	954.23	0	0	0	0	0	0
SPBC32F12.11	2251.13	13276.7	20139.9	3632.09	1469.05	13986.4	2922.61	834.374	0	0	0	0
SPCC622.18	0	0	781.767	0	0	0	0	0	0	0	0	0
SPAC20G8.04c	0	0	0	0	0	434.511	0	0	0	0	0	0
SPBC19F8.08	0	770.706	0	0	0	458.01	0	0	0	0	0	0
SPBC17G9.09	0	386.18	0	0	0	0	0	0	0	0	0	0
SPBC530.10c	442.381	4564.31	8202.89	1169.44	786.453	5597.41	480.755	270.242	0	0	0	0
SPAC11E3.15	368.37	1479.7	912.938	0	0	0	0	0	0	0	0	0
SPAC5H10.06c	0	0	1519.42	0	0	0	0	0	0	0	0	0
SPAC227.18	0	1282.46	1679.14	0	305.914	3620.56	0	0	0	0	0	0
SPBC12C2.04	320.586	1373.62	1072.85	0	0	1752.33	0	0	0	0	0	0
SPAC24H6.07	0	5229.01	3621.66	1046.79	658.305	3985.16	0	304.837	0	0	0	0
SPAC13G6.02c	0	763.148	685.771	0	0	770.254	0	0	0	0	0	0
SPAC4G8.10	0	0	0	0	0	0	0	0	0	74.1731	0	0
SPAC23D3.04c	0	633.863	1815.51	0	571.629	1925.28	0	621.634	0	0	0	0
SPAC12G12.04	0	326.697	515.268	0	0	0	0	0	0	0	0	0
SPAC1F7.04	0	417.829	0	0	0	0	0	0	0	0	0	0
SPAC11D3.01c	0	3746.46	0	0	0	2490.09	0	0	0	0	0	0
SPAC15F9.01c	0	0	0	0	0	0	0	0	0	62.7914	0	0
SPAC18G6.14c	0	360.354	0	0	0	0	0	0	0	0	0	0
SPAC27F1.07	0	0	0	0	0	0	0	0	0	72.143	0	0
SPBC11C11.07	0	2222.27	0	0	0	1032.53	445.518	0	0	0	0	0
SPAC4H3.10c	363.795	1858.57	880.769	708.3	332.969	1451.51	489.969	0	0	0	0	0
SPAC13G7.02c	0	913.438	2377.74	0	0	0	0	0	0	0	0	0
SPAC6B12.15	0	3641.64	0	0	0	1663.55	350.135	0	0	0	0	0
SPBC1709.05	0	0	546.028	0	0	0	0	0	0	0	0	0
SPAC6C3.04	0	1706.61	2790.7	0	0	1075.18	0	0	0	0	0	0
SPBC106.16	0	303.608	0	0	0	0	0	0	0	0	0	0
SPBPB21E7.01c	0	440.77	0	0	0	0	0	0	0	0	0	0
SPAPB17E12.13	0	1519.48	509.066	0	0	1249.93	0	0	0	0	0	0
SPAC6G9.09c	0	0	909.515	0	0	0	0	0	0	0	0	0
SPBC800.14c	767.04	2308.32	1497.27	841.198	457.392	2716.48	749.467	0	0	0	0	0
SPAP27G11.16	0	441.872	0	0	0	0	0	0	0	0	0	0
SPAPB1A10.10c	0	379.64	0	0	0	0	0	0	0	0	0	0
SPAC750.08c	0	983.307	559.139	0	0	393.32	0	0	0	0	0	0
SPAC959.07	0	770.706	0	0	0	458.01	0	0	0	0	0	0
SPAC1635.01	481.481	2471.37	530.257	672.084	0	0	0	0	0	0	0	0
SPAPJ698.02c	0	931.231	0	0	0	0	0	0	0	0	0	0
SPBC359.06	0	2152.86	0	0	0	0	0	0	0	0	0	0
SPBC1198.01	0	1812.65	0	0	0	1358.29	0	0	0	0	0	0
SPBC1711.13	0	1017.16	1390.88	0	0	1812.36	0	0	0	0	0	0
SPAC521.05	0	1109.22	0	0	0	1378.98	0	0	0	0	0	0
SPCC24B10.09	0	1643.67	562.601	0	0	0	0	0	0	0	0	0
SPBC21C3.12c	0	576.154	0	0	0	0	0	0	0	0	0	0
SPAC977.15	0	919.732	753.463	0	0	0	0	0	0	0	0	0
SPAC977.14c	0	554.174	0	0	0	0	0	0	0	0	0	0
SPBC1703.13c	0	1937.76	2077.8	0	470.772	2048.24	354.631	0	0	0	0	0
SPBP23A10.16	0	1414.12	1032.59	0	0	0	0	0	0	0	0	0
SPAC1486.01	0	380.964	0	0	0	0	0	0	0	0	0	0
SPBC2G5.05	0	310.84	0	0	0	0	0	0	0	0	0	0
SPCC1322.15	0	680.187	0	0	0	0	0	0	0	0	0	0
SPAC1783.08c	0	748.327	611.23	0	0	1326.66	0	0	0	0	0	0
SPCC645.14c	0	337.772	0	0	0	0	0	0	0	0	0	0
SPCC16A11.09c	0	0	0	0	0	0	0	0	0	0	104.038	0
SPBC902.05c	0	1839	0	0	0	0	0	0	0	0	0	0
SPBC21B10.10	0	741.105	0	0	0	534.117	0	0	0	0	0	0
SPAC824.07	0	1512.18	874.571	0	0	951.321	389.6	0	0	0	0	0
SPAC15E1.02c	0	0	588.252	0	0	0	0	0	0	0	0	0
SPAC1556.02c	0	1189.59	1343.85	0	0	1228.67	0	0	0	0	0	0
SPAC1250.05	0	0	0	0	0	0	489.333	0	0	0	0	0
SPAC22F8.05	0	0	0	0	0	656.883	0	0	0	0	0	0
SPBC685.06	0	392.368	0	0	0	0	0	0	0	0	0	0
SPCC1450.13c	358.144	2763.97	1052.13	0	341.222	2347.41	609.177	0	0	0	0	0
SPBC1539.04	516.789	1613.55	1296.63	0	387.609	2971.11	0	0	0	0	0	0
SPBC1105.02c	0	932.914	504.006	0	0	0	0	0	0	0	0	0

### Sheet: aal1-bound proteins
## ChIRP-MS differentially enriched proteins; green: 68 aal1-binding proteins within the significance cutoff (see methods for analysis details).
Gene	target_vs_control_p.adj	target_vs_control_ratio (log2 FC)
SPCC1450.13c	6.89e-16	18.2
SPBC16D10.11c	6.89e-16	17.9
SPCC1259.01c	6.89e-16	17.9
SPAC11G7.04	6.89e-16	17.7
SPAC1805.12c	6.89e-16	17.7
SPBC337.08c	6.89e-16	17.7
SPBC1703.13c	5.08e-11	15.1
SPBC16H5.02	5.14e-11	15.1
SPAC9E9.09c	5.49e-11	14.8
SPAC3H5.05c	5.61e-11	15.2
SPBC18H10.13	5.61e-11	15.2
SPBC1539.04	5.82e-11	15.1
SPCC13B11.01	5.93e-11	15.6
SPAC23C11.06c	6.37e-11	14.3
SPAC9G1.03c	6.41e-11	15.4
SPAC589.10c	1.24e-10	14.7
SPAC6G10.11c	1.24e-10	14.7
SPAC144.11	1.15e-06	9.26
SPAC31G5.03	1.15e-06	9.26
SPBC215.05	1.53e-06	9.5
SPBC800.14c	4.03e-06	8.85
SPBC1289.03c	4.23e-06	8.87
SPBC56F2.12	7.2e-06	8.87
SPAC4H3.10c	9.75e-06	8.28
SPAC3G9.11c	1.15e-05	12
SPAC4A8.15c	1.17e-05	12.1
SPBC16D10.08c	1.21e-05	11.7
SPBC12C2.04	1.22e-05	11.7
SPAC1071.10c	1.22e-05	11.6
SPCC1020.06c	1.22e-05	11.5
SPAC227.18	1.23e-05	12
SPAC824.07	1.24e-05	11.6
SPBC16G5.14c	1.27e-05	11.6
SPAC6B12.15	0.000711	9.34
SPBC11C11.07	0.000712	9.17
SPBC32H8.12c	0.000713	9.35
SPBC31A8.01c	0.000716	8.97
SPAC6C3.04	0.000717	8.88
SPAC926.04c	0.000724	8.61
SPAC1556.02c	0.000731	8.65
SPAC1F7.13c	0.000732	8.6
SPBC2F12.07c	0.000732	8.6
SPBC839.04	0.000732	8.6
SPAC22H12.04c	0.000732	8.52
SPBC428.02c	0.000733	8.42
SPBC1711.13	0.000734	8.71
SPBC19C2.07	0.000734	8.48
SPAC26F1.06	0.000734	8.23
SPCC794.12c	0.000736	8.42
SPCC576.08c	0.000737	8.76
SPCC1682.01	0.000737	8.29
SPCC1393.12	0.000738	8.8
SPAC140.01	0.000738	8.53
SPBC660.16	0.000743	8.27
SPAC1006.07	0.000745	8.54
SPAC13G6.02c	0.000745	8.26
SPCC330.06c	0.000746	8.83
SPAC11E3.15	0.000747	8.56
SPBC14F5.05c	0.000748	8.3
SPBC8D2.18c	0.000748	7.93
SPAC750.08c	0.000749	8.11
SPAC1783.08c	0.000754	8.36
SPCC576.11	0.000754	8.35
SPAC3A11.07	0.000754	8.19
SPAC24C9.12c	0.000755	8.48
SPAPB17E12.13	0.000759	8.47
SPCP31B10.07	0.000761	8.53
SPAC637.03	0.00466	6.53
SPAC11D3.01c	0.0057	6.42
SPBC1198.01	0.00575	6.1
SPBC4F6.18c	0.00576	6.12
SPAC20G4.06c	0.00577	5.99
SPBC8D2.03c	0.00577	5.94
SPAC2C4.16c	0.00578	5.99
SPAC521.05	0.00578	5.99
SPAC17A5.03	0.0058	5.82
SPAPB8E5.06c	0.0058	5.82
SPCC576.03c	0.00582	5.98
SPBC21B10.10	0.00583	5.66
SPBC25D12.04	0.00583	5.66
SPAC1002.09c	0.00583	5.65
SPAC959.07	0.00583	5.64
SPBC19F8.08	0.00583	5.64
SPAC222.12c	0.00584	5.88
SPBC460.02c	0.00584	5.61
SPCC1223.08c	0.00584	5.6
SPAC13G7.02c	0.00586	5.63
SPCC1739.13	0.00586	5.63
SPBC3H7.03c	0.00586	5.52
SPAC14C4.14	0.00587	5.65
SPAC3C7.05c	0.00587	5.48
SPCC1020.01c	0.00588	5.81
SPAC24C9.06c	0.00591	5.67
SPBP23A10.16	0.00594	5.54
SPCC613.10	0.00594	5.4
SPBC530.07c	0.00597	5.34
SPBC16E9.16c	0.00597	5.2
SPCC70.03c	0.00597	5.19
SPAC977.15	0.00598	5.36
SPAC664.11	0.00598	5.31
SPCC1739.09c	0.00598	5.16
SPAC110.04c	0.00599	5.33
SPBC839.05c	0.006	5.46
SPAC19G12.09	0.006	5.07
SPAC13F5.03c	0.00602	5.44
SPAC12G12.04	0.00603	5.02
SPBC405.04c	0.00603	5.02
SPCC24B10.09	0.00604	5.43
SPBC1105.02c	0.00604	5.26
SPBC16C6.11	0.00608	5.58
SPCC1827.03c	0.00637	6.17
SPBC29A3.12	0.00698	-5.98
SPAC24H6.07	0.00766	-5.88
SPBC839.15c	0.00857	5.84
SPCC794.09c	0.00857	5.84
SPAC26A3.07c	0.00942	5.32
SPBC17G9.10	0.00942	5.32
SPAC1805.13	0.0128	4.76
SPAC19G12.06c	0.0179	3.61
SPCC622.08c	0.0179	3.61
SPCC965.07c	0.0181	3.11
SPBC359.06	0.0181	3.03
SPBC902.05c	0.0181	2.99
SPAC9E9.07c	0.0181	2.98
SPBC1703.10	0.0181	2.97
SPCC1223.02	0.0181	2.93
SPAC1250.05	0.0182	3.04
SPBC725.10	0.0182	3.02
SPAC5D6.09c	0.0182	2.92
SPAC22A12.04c	0.0182	2.88
SPAC23C11.02c	0.0182	2.88
SPAC5D6.01	0.0182	2.88
SPBP4H10.13	0.0182	2.88
SPAC22F8.05	0.0182	2.87
SPBC1198.14c	0.0182	2.85
SPBC428.05c	0.0182	2.84
SPAPJ698.02c	0.0182	2.83
SPBC26H8.11c	0.0182	2.83
SPCC1906.01	0.0182	2.83
SPAC29B12.04	0.0182	2.78
SPAC17A2.13c	0.0183	2.78
SPAC20G8.04c	0.0183	2.77
SPBC18E5.06	0.0183	2.77
SPBC30D10.18c	0.0183	2.77
SPCC1183.08c	0.0183	2.77
SPAC23A1.08c	0.0183	2.76
SPBC26H8.01	0.0183	2.76
SPCC1322.15	0.0183	2.76
SPAC23C4.08	0.0183	2.75
SPCC757.03c	0.0183	2.74
SPAC664.04c	0.0183	2.73
SPBC18H10.14	0.0183	2.73
SPBC21C3.12c	0.0183	2.72
SPAC977.14c	0.0183	2.71
SPBC32F12.03c	0.0183	2.71
SPBP22H7.08	0.0183	2.71
SPCC736.15	0.0183	2.7
SPBC215.08c	0.0183	2.69
SPAC31G5.17c	0.0183	2.68
SPAC23H3.15c	0.0183	2.67
SPAC11G7.03	0.0183	2.66
SPBC3E7.16c	0.0183	2.66
SPCC1672.02c	0.0183	2.66
SPAP27G11.16	0.0183	2.65
SPBPB21E7.01c	0.0183	2.65
SPAC1F7.04	0.0184	2.64
SPBC28F2.03	0.0184	2.64
SPAC23C11.11	0.0184	2.63
SPAC5H10.06c	0.0184	2.63
SPAC1486.01	0.0184	2.62
SPAC3C7.13c	0.0184	2.62
SPAPB1A10.10c	0.0184	2.62
SPBC17G9.09	0.0184	2.62
SPBC685.06	0.0184	2.62
SPBC337.05c	0.0184	2.61
SPCC188.06c	0.0184	2.61
SPAC18G6.14c	0.0184	2.6
SPBC29A3.04	0.0184	2.6
SPBC32F12.10	0.0184	2.6
SPAC8E11.02c	0.0184	2.59
SPBC947.15c	0.0184	2.59
SPCC645.14c	0.0184	2.59
SPAC328.03	0.0184	2.58
SPBC14C8.04	0.0184	2.58
SPBP35G2.07	0.0184	2.58
SPAC6F12.13c	0.0184	2.57
SPBC19C7.06	0.0184	2.57
SPBC2G5.05	0.0184	2.57
SPBC106.16	0.0184	2.56
SPBC1198.13c	0.0184	2.56
SPAC23A1.11	0.0185	2.57
SPBC839.13c	0.0185	2.57
SPAC6G9.09c	0.0186	2.51
SPCC330.14c	0.0186	2.51
SPCC622.18	0.0186	2.47
SPCC1322.04	0.0186	2.41
SPAC15E1.02c	0.0187	2.4
SPBC1709.05	0.0187	2.38
SPAC26A3.04	0.0187	2.36
SPAC3A12.10	0.0187	2.36
SPACUNK4.10	0.0187	2.36
SPBC839.17c	0.0207	-3.89
SPAC23A1.10	0.0239	-2.73
SPAC23D3.04c	0.0391	2.57

### Sheet: Published RBPs
## ChIRP-MS targtes identified as RBPs by Kilchert et al. (2020)
	Data from Kilchert et al.( 2020)						ChIRP-MS Data
Gene	external_gene_name	description	diff_WTboth_3J_noCL	p_WTboth_3J_noCL	q_WTboth_3J_noCL_BH	q_WTboth_3J_noCL_Bonferroni	ChIRP_p.adj	ChIRP_FC (log2)
SPAC1006.07	SPAC1006.07	translation initiation factor eIF4A (predicted) [Source:PomBase;Acc:SPAC1006.07]	13.1373	8.34134	3.85e-05	0.0206965	0.000745	8.54
SPAC1071.10c	pma1	P-type proton ATPase, P3-type Pma1 [Source:PomBase;Acc:SPAC1071.10c]	7.64897	5.571	2.62e-07	5.05e-05	1.22e-05	11.6
SPAC11E3.15	rpl22	60S ribosomal protein L22 (predicted) [Source:PomBase;Acc:SPAC11E3.15]	11.6037	7.43204	5.93e-08	6.16e-06	0.000747	8.56
SPAC13G6.02c	rps101	40S ribosomal protein S3a [Source:PomBase;Acc:SPAC13G6.02c]	9.88213	8.11328	3.52e-05	0.0188093	0.000745	8.26
SPAC144.11	rps1102	40S ribosomal protein S11 (predicted) [Source:PomBase;Acc:SPAC144.11]	12.3549	6.85814	7.01e-05	0.0403203	1.15e-06	9.26
SPAC1783.08c	rpl1502	60S ribosomal protein L15b (predicted) [Source:PomBase;Acc:SPAC1783.08c]	6.88217	6.82746	0.312701	1	0.000754	8.36
SPAC227.18	lys3	saccharopine dehydrogenase Lys3 [Source:PomBase;Acc:SPAC227.18]	5.5045	4.55477	3.44e-07	7.64e-05	1.23e-05	12
SPAC22H12.04c	rps102	40S ribosomal protein S3a (predicted) [Source:PomBase;Acc:SPAC22H12.04c]	14.5765	8.57654	1.89e-05	0.00921841	0.000732	8.52
SPAC24C9.12c	shm1	serine hydroxymethyltransferase Shm1 (predicted) [Source:PomBase;Acc:SPAC24C9.12c]	9.76965	7.42888	6.57e-05	0.0375126	0.000755	8.48
SPAC26F1.06	gpm1	monomeric 2,3-bisphosphoglycerate (BPG)-dependent phosphoglycerate mutase (PGAM), Gpm1 [Source:PomBase;Acc:SPAC26F1.06]	9.00457	7.59514	4.15e-05	0.0225119	0.000734	8.23
SPAC31G5.03	rps1101	40S ribosomal protein S11 (predicted) [Source:PomBase;Acc:SPAC31G5.03]	11.7569	5.91137	1.51e-06	0.00049523	1.15e-06	9.26
SPAC3H5.05c	rps1401	40S ribosomal protein S14 (predicted) [Source:PomBase;Acc:SPAC3H5.05c]	11.5682	4.2249	4.32e-05	0.0236072	5.61e-11	15.2
SPAC4H3.10c	pyk1	pyruvate kinase [Source:PomBase;Acc:SPAC4H3.10c]	9.9789	9.1831	0.306506	1	9.75e-06	8.28
SPAC589.10c	ubi5	ribosomal-ubiquitin fusion protein Ubi5 (predicted) [Source:PomBase;Acc:SPAC589.10c]	8.27232	4.68611	0.0143485	1	1.24e-10	14.7
SPAC6B12.15	cpc2	RACK1 ortholog Cpc2 [Source:PomBase;Acc:SPAC6B12.15]	9.33	7.36016	1.29e-07	1.86e-05	0.000711	9.34
SPAC926.04c	hsp90	Hsp90 chaperone [Source:PomBase;Acc:SPAC926.04c]	7.19702	6.49049	5.42e-08	5.15e-06	0.000724	8.61
SPAC9E9.09c	atd1	aldehyde dehydrogenase (predicted) [Source:PomBase;Acc:SPAC9E9.09c]	7.347	8.35433	0.0757008	1	5.49e-11	14.8
SPAC9G1.03c	rpl3001	60S ribosomal protein L30 (predicted) [Source:PomBase;Acc:SPAC9G1.03c]	7.52117	7.35677	4.15e-06	0.00160502	6.41e-11	15.4
SPAPB17E12.13	rpl1802	60S ribosomal protein L18 (predicted) [Source:PomBase;Acc:SPAPB17E12.13]	9.48518	7.5844	0.00039807	0.266704	0.000759	8.47
SPBC11C11.07	rpl1801	60S ribosomal protein L18 [Source:PomBase;Acc:SPBC11C11.07]	11.237	6.91021	1.37e-05	0.00642434	0.000712	9.17
SPBC1289.03c	spi1	Ran GTPase Spi1 [Source:PomBase;Acc:SPBC1289.03c]	9.53022	7.43884	0.345093	1	4.23e-06	8.87
SPBC12C2.04	SPBC12C2.04	NAD binding dehydrogenase family protein [Source:PomBase;Acc:SPBC12C2.04]	3.4496	3.57471	0.380317	1	1.22e-05	11.7
SPBC14F5.05c	sam1	S-adenosylmethionine synthetase [Source:PomBase;Acc:SPBC14F5.05c]	7.92482	9.01403	9.95e-07	0.00028867	0.000748	8.3
SPBC1539.04	tts1	tetra spanning protein 1, Tts1 [Source:PomBase;Acc:SPBC1539.04]	5.65223	5.05526	0.0712308	1	5.82e-11	15.1
SPBC16D10.08c	hsp104	heat shock protein Hsp104 (predicted) [Source:PomBase;Acc:SPBC16D10.08c]	5.78258	3.45687	1.16e-08	2.17e-07	1.21e-05	11.7
SPBC16D10.11c	rps1801	40S ribosomal protein S18 (predicted) [Source:PomBase;Acc:SPBC16D10.11c]	10.1091	6.60218	0.0715292	1	6.89e-16	17.9
SPBC16G5.14c	rps3	40S ribosomal protein S3 (predicted) [Source:PomBase;Acc:SPBC16G5.14c]	11.1154	5.30962	2.26e-06	0.00078845	1.27e-05	11.6
SPBC16H5.02	pfk1	6-phosphofructokinase pfk1 [Source:PomBase;Acc:SPBC16H5.02]	7.46212	7.7628	2.33e-08	9.01e-07	5.14e-11	15.1
SPBC18H10.13	rps1402	40S ribosomal protein S14 (predicted) [Source:PomBase;Acc:SPBC18H10.13]	13.4244	7.09737	8.46e-07	0.00023278	5.61e-11	15.2
SPBC19C2.07	fba1	fructose-bisphosphate aldolase Fba1 [Source:PomBase;Acc:SPBC19C2.07]	10.2715	7.25291	2.32e-05	0.0117506	0.000734	8.48
SPBC215.05	gpd1	glycerol-3-phosphate dehydrogenase Gpd1 [Source:PomBase;Acc:SPBC215.05]	8.42395	7.52736	0.112105	1	1.53e-06	9.5
SPBC2F12.07c	rpl802	60S ribosomal protein L8 (predicted) [Source:PomBase;Acc:SPBC2F12.07c]	10.9979	6.52985	1e-07	1.33e-05	0.000732	8.6
SPBC31A8.01c	rtn1	reticulon-like protein Rtn1 [Source:PomBase;Acc:SPBC31A8.01c]	7.03208	7.22814	2.29e-07	4.21e-05	0.000716	8.97
SPBC32H8.12c	act1	actin Act1 [Source:PomBase;Acc:SPBC32H8.12c]	7.16227	3.51323	6.14e-06	0.00251033	0.000713	9.35
SPBC660.16	SPBC660.16	phosphogluconate dehydrogenase, decarboxylating [Source:PomBase;Acc:SPBC660.16]	12.7077	8.90621	2.58e-05	0.0132136	0.000743	8.27
SPBC839.04	rpl803	60S ribosomal protein L8 (predicted) [Source:PomBase;Acc:SPBC839.04]	12.3788	6.71089	1.29e-06	0.00040854	0.000732	8.6
SPBC8D2.18c	SPBC8D2.18c	adenosylhomocysteinase (predicted) [Source:PomBase;Acc:SPBC8D2.18c]	4.38597	3.88053	0.315906	1	0.000748	7.93
SPCC1020.06c	tal1	transaldolase (predicted) [Source:PomBase;Acc:SPCC1020.06c]	3.36487	2.74809	0.317863	1	1.22e-05	11.5
SPCC1259.01c	rps1802	40S ribosomal protein S18 (predicted) [Source:PomBase;Acc:SPCC1259.01c]	10.2715	5.51472	3.19e-07	6.82e-05	6.89e-16	17.9
SPCC13B11.01	adh1	alcohol dehydrogenase Adh1 [Source:PomBase;Acc:SPCC13B11.01]	9.21648	8.28789	3.15e-05	0.0164875	5.93e-11	15.6
SPCC576.08c	rps2	40S ribosomal protein S2 (predicted) [Source:PomBase;Acc:SPCC576.08c]	11.9063	6.90678	0.00012232	0.0737615	0.000737	8.76
SPCC576.11	rpl15	60S ribosomal protein L15 (predicted) [Source:PomBase;Acc:SPCC576.11]	12.3296	9.00622	0.0789962	1	0.000754	8.35
SPCC794.12c	mae2	malic enzyme, malate dehydrogenase (oxaloacetate decarboxylating), Mae2 [Source:PomBase;Acc:SPCC794.12c]	5.4555	4.36602	0.00149947	1	0.000736	8.42
SPCP31B10.07	eft202	translation elongation factor 2 (EF-2) Eft2,B [Source:PomBase;Acc:SPCP31B10.07]	11.817	5.60663	0.0668946	1	0.000761	8.53
